# Characterizing the Effects of Protein Glycosylation Perturbation on Phosphorylation Signaling

**DOI:** 10.64898/2025.12.18.695253

**Authors:** Effram Wei, Hongyi Liu, Michael Betenbaugh, Hui Zhang

## Abstract

Protein glycosylation and phosphorylation constitute two pervasive regulatory layers in mammalian cells, yet the effects that protein glycosylation play in phosphorylation signaling remain poorly understood. Here we show that controlled perturbation of N-linked glycan biosynthesis through glycoengineering fundamentally rewires phosphorylation signaling networks in human cells. Using comprehensive proteomics approaches, we simultaneously profiled the global proteome, glycoproteome, and phosphoproteome in engineered HEK293 cells designed to eliminate core fucosylation while enhancing sialylation and reducing GlcNAc branching complexity. Glycoengineering emerged as the dominant source of molecular variation across all datasets, with over 9,800 intact glycopeptides identified of which 3,400 are significantly altered, establishing a remodeled baseline cellular state. Upon serum stimulation, engineered cells not only exhibited markedly decreased phosphorylation responses compared to wild-type cells, but comprehensively re-wired to prefer signaling away from canonical EGFR/mTOR growth pathways. These findings establish a systematic framework for targeting glycosylation-phosphorylation regulation and nominate glycan-dependent signaling nodes as potential therapeutic vulnerabilities in glycosylation-remodeled disease states.
