## Supplementary Table 5 for "Characterizing the Effects of Protein Glycosylation Perturbation on Phosphorylation Signaling"

### Sheet: Sheet1
Supplementary Table S5-1: Feature detection counts by sample
Description: Number of features detected in each sample after preprocessing
Conditions: Un-treated (serum-free starvation), Treated (10% FBS serum stimulation)
Cell lines: WT (wild-type), AI
Datasets: TMT global, TMT glyco, TMT phospho, DIA global
Detection criteria:
- Features with valid intensity measurements after QC
- Passed missing value filter (< 50% missing per feature)
- After imputation and normalization
Total samples: 42
Datasets: TMT global	TMT glyco	TMT phospho	DIA global
Dataset	Sample	Condition	Cell_Line	Replicate	Features_Detected
TMT global	AI Treat 1	Treated	AI	1	10927
TMT global	AI Treat 2	Treated	AI	2	10926
TMT global	AI Treat 3	Treated	AI	3	10924
TMT global	AI Non-Treat 1	Un-treated	AI	1	10924
TMT global	AI Non-Treat 2	Un-treated	AI	2	10925
TMT global	AI Non-Treat 3	Un-treated	AI	3	10924
TMT global	WT Treat 1	Treated	WT	1	10927
TMT global	WT Treat 2	Treated	WT	2	10925
TMT global	WT Treat 3	Treated	WT	3	10927
TMT global	WT Non-Treat 1	Un-treated	WT	1	10924
TMT global	WT Non-Treat 2	Un-treated	WT	2	10927
TMT global	WT Non-Treat 3	Un-treated	WT	3	10927
TMT glyco	AI Treat 1	Treated	AI	1	9984
TMT glyco	AI Treat 2	Treated	AI	2	9996
TMT glyco	AI Treat 3	Treated	AI	3	9941
TMT glyco	AI Non-Treat 1	Un-treated	AI	1	9805
TMT glyco	AI Non-Treat 2	Un-treated	AI	2	9900
TMT glyco	AI Non-Treat 3	Un-treated	AI	3	9763
TMT glyco	WT Treat 1	Treated	WT	1	10065
TMT glyco	WT Treat 2	Treated	WT	2	10058
TMT glyco	WT Treat 3	Treated	WT	3	10064
TMT glyco	WT Non-Treat 1	Un-treated	WT	1	10049
TMT glyco	WT Non-Treat 2	Un-treated	WT	2	10055
TMT glyco	WT Non-Treat 3	Un-treated	WT	3	10052
TMT phospho	AI Treat 1	Treated	AI	1	38775
TMT phospho	AI Treat 2	Treated	AI	2	38778
TMT phospho	AI Treat 3	Treated	AI	3	38778
TMT phospho	AI Non-Treat 1	Un-treated	AI	1	38778
TMT phospho	AI Non-Treat 2	Un-treated	AI	2	38778
TMT phospho	AI Non-Treat 3	Un-treated	AI	3	38778
TMT phospho	WT Treat 1	Treated	WT	1	38775
TMT phospho	WT Treat 2	Treated	WT	2	38772
TMT phospho	WT Treat 3	Treated	WT	3	38775
TMT phospho	WT Non-Treat 1	Un-treated	WT	1	38777
TMT phospho	WT Non-Treat 2	Un-treated	WT	2	38777
TMT phospho	WT Non-Treat 3	Un-treated	WT	3	38778
DIA global	AI Un-treated 1	Un-treated	AI	1	8878
DIA global	AI Un-treated 2	Un-treated	AI	2	8869
DIA global	AI Un-treated 3	Un-treated	AI	3	8887
DIA global	WT Un-treated 1	Un-treated	WT	1	8912
DIA global	WT Un-treated 2	Un-treated	WT	2	8897
DIA global	WT Un-treated 3	Un-treated	WT	3	8945

### Sheet: Sheet2
Supplementary Table S5-2: Comprehensive quality control metrics
Description: Key metrics from coefficient of variation, intensity distribution, and detection threshold analyses
Conditions: Un-treated (serum-free starvation), Treated (10% FBS serum stimulation)
Cell lines: WT (wild-type), AI
Datasets: TMT global, TMT glyco, TMT phospho, DIA global
Metrics Definitions:
- Median_CV_Percent: Median coefficient of variation (%) across features detected in all replicates
- Mean_CV_Percent: Mean coefficient of variation (%) across features
- Median_Log2_Intensity: Median log2-transformed intensity across all measurements
- Q1/Q3_Log2_Intensity: 25th and 75th percentile of log2 intensities
- Features_Detected_15/20: Average number of features detected at log2 intensity threshold of 15 or 20
Total dataset-condition-celltype combinations: 14
Dataset	Condition	Cell_Line	Median_CV_Percent	Mean_CV_Percent	Median_Log2_Intensity	Q1_Log2_Intensity	Q3_Log2_Intensity	Features_Detected_15	Features_Detected_20
TMT global	Treated	AI	4.76	5.9	21.3	18.8	23.13	10577	7060
TMT global	Treated	WT	7.2	8.76	21.3	18.83	23.13	10583	7089
TMT global	Un-treated	AI	17.23	19.44	21.3	18.8	23.14	10586	7058
TMT global	Un-treated	WT	6.41	9.31	21.3	18.8	23.14	10575	7072
TMT glyco	Treated	AI	9.38	12.51	14.74	13.51	16.12	4282	74
TMT glyco	Treated	WT	12.54	15.71	14.76	13.6	16.05	4317	58
TMT glyco	Un-treated	AI	20.93	24.69	14.7	13.46	16.06	4206	64
TMT glyco	Un-treated	WT	13.31	19.58	14.76	13.58	16.04	4281	58
TMT phospho	Treated	AI	8.11	9.87	17.02	15.58	18.61	32481	4254
TMT phospho	Treated	WT	11.68	14.61	17.01	15.58	18.59	32432	4152
TMT phospho	Un-treated	AI	22.69	24.98	17.01	15.58	18.59	32436	4204
TMT phospho	Un-treated	WT	12.71	19.68	17.01	15.56	18.61	32322	4246
DIA global	Un-treated	AI	12.11	14.76	8.42	6.94	9.98	61	0
DIA global	Un-treated	WT	11.99	13.34	8.45	6.98	9.97	55	0
